# Persistent changes in nociceptor translatomes govern hyperalgesic priming in mouse models

**DOI:** 10.1101/2024.08.07.606891

**Authors:** Ishwarya Sankaranarayanan, Moeno Kume, Ayaan Mohammed, Juliet M Mwirigi, Nikhil Nageswar Inturi, Gordon Munro, Kenneth A Petersen, Diana Tavares-Ferreira, Theodore J Price

**Affiliations:** Pain Neurobiology Research Group, Department of Neuroscience, Center for Advanced Pain Studies, School of Behavioral and Brain Sciences, University of Texas at Dallas, Richardson, Texas; Hoba Therapeutics ApS, Copenhagen, Denmark

**Keywords:** chemotherapy-induced peripheral neuropathy, hyperalgesic priming, translating ribosome affinity purification, GPR88, Meteorin, IL6-mediated hyperalgesic priming

## Abstract

Hyperalgesic priming is a model system that has been widely used to understand plasticity in painful stimulus-detecting sensory neurons, called nociceptors. A key feature of this model system is that following priming, stimuli that do not normally cause hyperalgesia now readily provoke this state. We hypothesized that hyperalgesic priming occurs due to reorganization of translation of mRNA in nociceptors. To test this hypothesis, we used paclitaxel treatment as the priming stimulus and translating ribosome affinity purification (TRAP) to measure persistent changes in mRNA translation in Nav1.8+ nociceptors. TRAP sequencing revealed 161 genes with persistently altered mRNA translation in the primed state. We identified *Gpr88* as upregulated and *Metrn* as downregulated. We confirmed a functional role for these genes, wherein a GPR88 agonist causes pain only in primed mice and established hyperalgesic priming is reversed by Meteorin. Our work demonstrates that altered nociceptor translatomes are causative in producing hyperalgesic priming.
