## Supplemental FIle 2 for "Persistent changes in nociceptor translatomes govern hyperalgesic priming in mouse models"

### Sheet: IP DEG
GeneID	GeneName	GeneType	Reference	Strand	Start	End	Above_pctl_threshold	ssmd(ptx-veh)	P1_IP_tpm_qn	P2_IP_tpm_qn	P3_IP_tpm_qn	P4_IP_tpm_qn	V1_IP_tpm_qn	V2_IP_tpm_qn	V3_IP_tpm_qn	V4_IP_tpm_qn	Log2fc	BC
ENSMUSG00000055116.8	Arntl	protein_coding	chr7	+	113207465	113314126	TRUE	3.01349	0.718672	0.418619	0.37793	0.812957	0.182802	0.163131	0.132868	0.105472	1.87276	0.673812
ENSMUSG00000060063.9	Alox5ap	protein_coding	chr5	+	149264767	149288153	TRUE	2.41595	3.27251	2.29637	4.1482	1.44348	0.343442	0.502739	0.233281	0.785222	2.68982	0.755529
ENSMUSG00000059842.12	Zfp341	protein_coding	chr2	+	154613297	154646821	TRUE	2.0688	1.43814	1.08072	1.47221	1.84963	0.849125	0.843319	0.729813	0.62605	0.879207	0.742868
ENSMUSG00000068696.6	Gpr88	protein_coding	chr3	-	116249654	116253503	TRUE	2.01393	0.516253	0.526123	0.604674	0.563448	0.0582707	0	0	0.100442	3.82538	0.99842
ENSMUSG00000035112.17	Wnk4	protein_coding	chr11	+	101260567	101277409	TRUE	1.99991	0.972973	1.29828	0.853255	0.81084	0.315104	0.501648	0.413455	0.599262	0.981384	0.691774
ENSMUSG00000037112.16	Sik2	protein_coding	chr9	-	50892801	51009073	TRUE	1.99972	0.277285	0.471042	0.645193	0.765139	0.143074	0.2381	0.158852	0.209359	1.54935	0.542635
ENSMUSG00000023935.10	Spats1	protein_coding	chr17	-	45440578	45475415	TRUE	1.99716	1.76934	1.49615	0.73449	2.29781	0.272445	0.494705	0.32081	0.620119	1.97537	0.672234
ENSMUSG00000090115.7	Usp49	protein_coding	chr17	+	47630690	47686738	TRUE	1.9887	4.48244	2.10459	4.80239	2.75995	0.977461	0.927299	1.59787	1.45807	1.56441	0.66172
ENSMUSG00000004661.15	Arid3b	protein_coding	chr9	-	57790353	57836793	TRUE	1.97438	1.38928	2.43614	1.6333	1.08783	0.615889	0.91563	0.531253	0.667168	1.22339	0.612829
ENSMUSG00000072676.12	Tmem254a	protein_coding	chr14	-	25923300	25927672	TRUE	1.93156	10.7165	21.775	14.9141	16.9219	4.54226	5.76435	9.18893	6.22587	1.4073	0.664859
ENSMUSG00000039476.13	Prrx2	protein_coding	chr2	+	30834972	30881251	TRUE	1.92586	0.440478	0.194573	0.193614	0.369209	0.0689614	0.0112572	0.0715529	0.0753833	1.86273	0.578259
ENSMUSG00000007613.15	Tgfbr1	protein_coding	chr4	+	47353222	47414931	TRUE	1.91798	5.51764	4.05616	4.92009	3.24975	1.44664	2.90024	1.08258	1.20241	1.753	0.681954
ENSMUSG00000002603.15	Tgfb1	protein_coding	chr7	+	25687002	25705077	TRUE	1.90265	0.51811	0.625786	0.630068	0.778045	0.392526	0.374803	0.429577	0.442434	0.599395	0.63085
ENSMUSG00000091931.5	Gon7	protein_coding	chr12	-	102753275	102757803	TRUE	1.86281	2.05127	3.26494	0.502195	0.782178	0.220858	0.239399	0.174938	0.421328	2.57083	0.693899
ENSMUSG00000068196.5	Col8a1	protein_coding	chr16	-	57624258	57754737	TRUE	1.83438	0.796192	3.41576	0.954063	1.31571	0.183527	0.390433	0.185761	0.543114	1.94135	0.598379
ENSMUSG00000066829.7	Zfp810	protein_coding	chr9	-	22276748	22307648	TRUE	1.82751	4.83813	3.58791	6.16959	6.07769	2.74766	0.899329	1.79214	1.88471	1.5647	0.756623
ENSMUSG00000045932.12	Ifit2	protein_coding	chr19	+	34550694	34576419	TRUE	1.81648	23.1292	33.4972	34.8992	27.7161	8.82059	17.2852	14.4491	13.4212	1.13455	0.805028
ENSMUSG00000021867.16	Tmem254b	protein_coding	chr14	-	26203369	26207041	TRUE	1.79878	3.59901	14.7449	4.62361	8.35835	0.894291	1.08532	3.31079	1.27364	2.45032	0.544869
ENSMUSG00000070709.12	Zfp974	protein_coding	chr7	-	27907392	27929460	TRUE	1.76638	1.28446	3.32388	2.12787	1.10086	0.658441	0.645601	0.798508	0.799645	1.21657	0.693968
ENSMUSG00000072680.11	Tmem254c	protein_coding	chr14	-	26063919	26067355	TRUE	1.7383	10.3781	23.9236	13.8196	19.9964	4.51031	5.29124	9.97122	6.12701	1.56469	0.567177
ENSMUSG00000044950.7	Pwwp2a	protein_coding	chr11	+	43681998	43721491	TRUE	1.71446	3.15331	3.33344	3.69337	4.53813	1.10086	2.266	1.83236	2.08784	0.8387	0.742057
ENSMUSG00000056458.16	Mok	protein_coding	chr12	-	110807798	110840939	TRUE	1.71005	2.86714	2.93503	2.02638	3.39129	0.424487	0.226913	1.49898	0.678881	2.37373	0.822487
ENSMUSG00000028521.17	Slc35d1	protein_coding	chr4	-	103170649	103215164	TRUE	1.61888	4.94947	2.643	2.71179	2.01967	1.03487	1.43945	0.854169	1.78585	1.10756	0.508859
ENSMUSG00000068855.3	H2ac20	protein_coding	chr3	-	96220361	96220880	TRUE	1.61376	29.4143	21.1277	32.5663	25.5034	18.926	14.5092	13.145	13.7705	0.957005	0.715281
ENSMUSG00000025766.14	D3Ertd751e	protein_coding	chr3	+	41742611	41803320	TRUE	1.61061	4.49663	2.75885	4.90521	3.1115	1.78709	2.70681	1.38106	1.60896	1.159	0.525528
ENSMUSG00000019088.13	Dnase1l1	protein_coding	chrX	-	74273217	74282337	TRUE	1.61025	6.23495	14.6646	11.994	10.3727	4.81662	4.61218	4.95734	5.98053	1.19268	0.694259
ENSMUSG00000022747.17	St3gal6	protein_coding	chr16	-	58468125	58524243	TRUE	1.58591	16.1441	21.1078	29.7486	17.7102	11.985	8.49844	12.5165	11.2058	0.742672	0.611798
ENSMUSG00000035351.16	Nup37	protein_coding	chr10	+	88146992	88178390	TRUE	1.58579	2.85526	4.56572	1.88818	2.49587	1.80664	1.40932	1.01484	0.91014	1.13589	0.501842
ENSMUSG00000037315.15	Jade3	protein_coding	chrX	+	20425688	20519939	TRUE	1.58412	0.729142	0.615228	1.15148	1.56835	0.256067	0.51456	0.309589	0.51811	1.1709	0.521537
ENSMUSG00000025782.12	Taf3	protein_coding	chr2	-	9914552	10048596	TRUE	1.56441	3.89225	1.5251	2.7612	3.68224	1.50761	1.41772	1.17434	1.18556	1.30093	0.6878
ENSMUSG00000025888.6	Casp1	protein_coding	chr9	+	5298508	5307290	TRUE	1.56096	8.66912	8.43209	13.1565	8.29897	4.30856	7.3097	3.3989	4.42317	0.968146	0.506365
ENSMUSG00000021115.15	Vrk1	protein_coding	chr12	+	106010228	106077426	TRUE	1.55013	10.931	10.1189	13.0881	17.2336	4.26741	8.63949	5.55171	7.25014	0.906781	0.55398
ENSMUSG00000021532.11	Fastkd3	protein_coding	chr13	+	68582234	68592338	TRUE	1.53702	5.88683	5.52115	9.93566	9.48801	3.99001	3.64495	4.52654	2.24431	1.00798	0.564827
ENSMUSG00000058056.16	Palld	protein_coding	chr8	-	61511433	61902690	TRUE	1.53046	6.66957	7.11485	1.90096	4.29326	0.973528	1.78939	1.88191	0.58346	1.98058	0.595331
ENSMUSG00000009614.16	Sardh	protein_coding	chr2	-	27188393	27248337	TRUE	1.52921	0.850893	0.725616	1.33163	1.23682	0.620119	0.294521	0.43332	0.618646	0.975418	0.531291
ENSMUSG00000044562.12	Rasip1	protein_coding	chr7	+	45627488	45639093	TRUE	1.46091	3.38597	2.79386	3.47043	3.17031	2.47076	2.25568	1.53391	2.06452	0.599508	0.720263
ENSMUSG00000022184.8	Fbxo4	protein_coding	chr15	-	3965445	3979573	TRUE	1.45946	4.43881	5.95544	2.96145	3.20485	2.25635	1.89721	0.784892	1.84042	1.02821	0.546449
ENSMUSG00000040359.14	Ufl1	protein_coding	chr4	-	25248600	25281821	TRUE	1.44197	14.9404	18.8068	19.8721	11.7484	6.56729	9.09116	11.3388	9.13448	0.888073	0.574214
ENSMUSG00000014778.10	Fhod1	protein_coding	chr8	-	105329163	105347953	TRUE	1.43425	0.388133	0.600827	1.89047	2.25468	0	0.201281	0.0300055	0.259807	3.32103	0.64658
ENSMUSG00000005057.13	Sh2b2	protein_coding	chr5	-	136218147	136246556	TRUE	1.42659	0.6291	0.70006	1.79576	1.29753	0.540183	0.44181	0.442434	0.522851	1.03402	0.566451
ENSMUSG00000049649.8	Gpr3	protein_coding	chr4	-	133209340	133212536	TRUE	1.41173	4.68286	5.30052	3.75111	3.63202	2.60057	2.75725	2.57799	3.39301	0.652607	0.575707
ENSMUSG00000034748.16	Sirt6	protein_coding	chr10	-	81621785	81627797	TRUE	1.35238	10.8538	9.23642	12.494	9.83699	7.23508	7.85543	5.92856	3.94063	0.651638	0.616082
ENSMUSG00000069835.10	Sat2	protein_coding	chr11	+	69622024	69623870	TRUE	1.34791	7.19628	7.2105	16.4585	6.89339	3.01214	5.14966	4.56822	4.86963	0.609164	0.526079
ENSMUSG00000025171.2	Ubtd1	protein_coding	chr19	+	41981763	42034643	TRUE	1.34179	15.1792	0.999439	3.31225	9.55232	1.01992	0.722122	0.992602	1.04678	2.6643	0.830039
ENSMUSG00000004356.8	Utp20	protein_coding	chr10	-	88746607	88826804	TRUE	1.31011	5.2887	9.40898	6.01342	3.16596	2.73778	2.94432	3.34776	1.6229	0.989581	0.501685
ENSMUSG00000015950.13	Ncf1	protein_coding	chr5	-	134220053	134229625	TRUE	1.29933	0.323302	0.349018	0.342739	0.730186	0	0.169209	0.0164919	0.187847	1.79084	0.510661
ENSMUSG00000060427.15	Zfp868	protein_coding	chr8	-	69610857	69625548	TRUE	1.29603	12.2519	12.0391	16.3838	9.48462	8.22199	7.44555	9.16672	6.17679	0.631987	0.521865
ENSMUSG00000044367.7	Slc16a13	protein_coding	chr11	-	70216789	70221064	TRUE	1.29603	1.5437	1.59586	1.74238	0.893216	0.628657	0.240784	0.785625	0.784297	1.14073	0.582137
ENSMUSG00000046186.8	Cd109	protein_coding	chr9	+	78615546	78716253	TRUE	1.28403	0.597853	0.818474	1.93598	0.634279	0.508002	0.375851	0.502739	0.261084	0.712782	0.512278
ENSMUSG00000091405.2	H4c14	protein_coding	chr3	-	96261682	96263311	TRUE	1.277	16.1357	13.8628	16.1302	12.4725	6.98092	8.91136	10.5111	11.5293	0.626379	0.605347
ENSMUSG00000114378.1	Gm49355	protein_coding	chr14	+	12283976	12324454	TRUE	1.24612	1.10312	0.35683	1.52747	0.363789	0.294521	0.388772	0.171887	0.147276	1.61207	0.522604
ENSMUSG00000030966.13	Trim21	protein_coding	chr7	-	102557921	102565486	TRUE	1.23469	3.80857	7.69596	9.6759	7.54679	4.14126	4.26009	3.26389	3.51169	0.992162	0.611348
ENSMUSG00000059149.17	Mfsd4a	protein_coding	chr1	-	132022806	132068062	TRUE	1.21271	2.6568	1.36765	2.23952	5.30291	1.47464	1.0386	1.40708	1.08453	0.968968	0.597323
ENSMUSG00000002635.11	Pdcd2l	protein_coding	chr7	-	34184499	34196661	TRUE	1.18639	23.5286	29.1011	26.5219	22.4719	11.5672	21.1168	16.6121	15.9857	0.618303	0.579891
ENSMUSG00000049922.8	Slc35c1	protein_coding	chr2	-	92452764	92460538	TRUE	1.18447	16.1508	17.5418	13.3009	16.065	10.5656	6.90347	8.86809	13.9849	0.728619	0.517888
ENSMUSG00000019464.6	Ptger1	protein_coding	chr8	+	83666678	83672753	TRUE	1.17599	16.2	18.5695	17.5945	18.7716	14.7758	7.73584	13.8944	8.51155	0.69018	0.635197
ENSMUSG00000036411.10	9530077C05Rik	protein_coding	chr9	+	22411513	22444681	TRUE	1.16773	6.05195	9.93038	4.01808	15.3115	3.58263	3.77093	4.66556	2.89722	1.11785	0.585939
ENSMUSG00000013973.12	Dedd	protein_coding	chr1	+	171329145	171342331	TRUE	1.16004	11.3015	9.5388	10.4205	9.88756	6.08516	10.2746	4.81662	5.54017	0.80372	0.538782
ENSMUSG00000049001.5	Ndnf	protein_coding	chr6	+	65671590	65712326	TRUE	1.1598	3.0424	2.42958	7.78091	4.1079	1.86849	1.86077	2.6449	1.94956	0.901661	0.553265
ENSMUSG00000054931.7	Zkscan4	protein_coding	chr13	+	21478907	21485507	TRUE	1.15267	1.69895	0.870159	2.8418	0.923731	0.741063	0.877385	0.627184	0.658441	0.896618	0.604998
ENSMUSG00000048251.15	Bcl11b	protein_coding	chr12	-	107910403	108003602	TRUE	1.14703	3.03706	0.594425	1.0011	1.57679	0.586866	0.633104	0.650617	0.472112	1.06703	0.648549
ENSMUSG00000026688.5	Mgst3	protein_coding	chr1	-	167371966	167393841	TRUE	1.14456	28.4259	5.28702	6.24793	29.9829	4.13769	4.34296	5.38886	3.55786	2.02904	0.734646
ENSMUSG00000000127.15	Fer	protein_coding	chr17	+	63863062	64139496	TRUE	1.12191	35.5796	33.3911	31.2981	29.1645	22.9392	28.6319	17.7867	16.3797	0.667319	0.588607
ENSMUSG00000031783.10	Polr2c	protein_coding	chr8	+	94857450	94873535	TRUE	1.11848	15.7932	15.9	36.6393	24.6364	15.3045	12.594	11.4984	11.7983	0.732318	0.555155
ENSMUSG00000063296.5	Tmem117	protein_coding	chr15	+	94629232	95096098	TRUE	1.10964	34.0095	38.7168	28.9703	32.6928	28.3406	22.5693	11.2944	18.2571	0.70796	0.527358
ENSMUSG00000030921.17	Trim30a	protein_coding	chr7	-	104409025	104465193	TRUE	1.1061	0.236781	1.58856	1.91625	0.298224	0.375011	0.16357	0.10087	0.176323	2.4055	0.580641
ENSMUSG00000021497.10	Txndc15	protein_coding	chr13	+	55714650	55726227	TRUE	1.09631	10.9008	23.1687	25.9538	29.6178	11.7502	12.2519	12.6377	10.6657	1.03261	0.700255
ENSMUSG00000005983.15	1700037C18Rik	protein_coding	chr16	-	3895179	3908689	TRUE	1.09286	3.60855	1.77846	5.22386	1.47403	1.71669	1.34911	1.23189	0.999192	1.05576	0.541164
ENSMUSG00000022906.15	Parp9	protein_coding	chr16	+	35938470	35972605	TRUE	1.08713	1.1046	1.04417	1.94819	2.01067	0.0686812	0.639275	0.458821	0.697663	1.45851	0.58578
ENSMUSG00000038679.16	Trps1	protein_coding	chr15	-	50654752	50890463	TRUE	1.07581	3.02619	1.43447	1.0556	0.564502	0.718264	0.374219	0.655923	0.563981	1.0175	0.566237
ENSMUSG00000020167.14	Tcf3	protein_coding	chr10	-	80409514	80433647	TRUE	1.07024	12.758	15.3694	17.2928	6.9435	6.98741	8.99483	6.67653	6.90103	1.01704	0.539445
ENSMUSG00000109572.1	Cfap99	protein_coding	chr5	+	34288600	34327327	TRUE	1.05467	1.77846	0.546389	2.04255	1.13674	0.561199	0.529507	0.689387	0.73619	1.20796	0.60121
ENSMUSG00000020870.7	Cdc34b	protein_coding	chr11	+	94741782	94743033	TRUE	1.01575	4.48556	3.02777	2.94924	4.33156	2.16319	2.07082	0.405715	1.96823	0.862348	0.533373
ENSMUSG00000026344.9	Lypd1	protein_coding	chr1	-	125867622	125913101	TRUE	0.998293	0.495547	2.78237	5.15097	0.543114	0.400562	0.513674	0.488719	0.385565	1.87942	0.745233
ENSMUSG00000058586.12	Serhl	protein_coding	chr15	+	83089506	83116674	TRUE	0.98619	5.67245	2.29781	6.6481	1.64219	1.94103	1.72885	1.71187	1.48405	1.20717	0.690279
ENSMUSG00000004895.9	Prcc	protein_coding	chr3	-	87858903	87885608	TRUE	0.96843	20.0468	21.4884	6.41233	4.73383	6.06777	4.60109	4.49864	4.32325	1.53779	0.658364
ENSMUSG00000028850.2	Gpatch3	protein_coding	chr4	+	133574745	133584243	TRUE	0.965778	3.06269	3.59223	1.61946	0.843865	1.28585	1.06635	0.879369	0.730866	1.25826	0.528935
ENSMUSG00000027411.17	Vps16	protein_coding	chr2	+	130424339	130444269	TRUE	0.957034	51.4161	54.2667	117.692	69.5154	38.2307	49.5419	40.0267	41.7942	0.597142	0.5602
ENSMUSG00000024955.15	Esrra	protein_coding	chr19	-	6910977	6921840	TRUE	0.939389	9.33442	20.7009	34.9414	24.3092	11.1674	13.5791	10.7212	8.90389	1.03939	0.548158
ENSMUSG00000016028.10	Celsr1	protein_coding	chr15	-	85898929	86033777	TRUE	0.916024	0.29233	2.59527	0.793881	0.481114	0.450176	0.192372	0.40673	0.206124	1.033	0.5559
ENSMUSG00000029402.8	Snrnp35	protein_coding	chr5	+	124483134	124491124	TRUE	0.900778	1.24971	1.59304	2.47185	4.83319	1.27676	0.86702	1.47816	1.37607	0.611925	0.513162
ENSMUSG00000046532.8	Ar	protein_coding	chrX	+	98148769	98323215	TRUE	-0.954968	0.791565	0.938827	0.754069	0.812079	1.26585	1.31321	2.0127	0.752537	-0.678753	-0.519286
ENSMUSG00000048706.3	Lurap1l	protein_coding	chr4	+	80910646	80955628	TRUE	-0.957559	0.860013	0.695503	1.00908	0.898595	2.12276	1.87672	1.24362	0.779926	-0.820173	-0.509405
ENSMUSG00000032508.8	Myd88	protein_coding	chr9	-	119335934	119341411	TRUE	-0.972068	1.74474	2.20742	2.07082	1.81795	4.82521	4.02069	2.77353	1.80664	-0.801834	-0.5698
ENSMUSG00000021895.10	Arhgef3	protein_coding	chr14	+	27114899	27403911	TRUE	-1.00615	0.354942	0.491498	0.395714	0.383046	0.423339	1.17042	0.485763	1.54496	-1.06934	-0.51583
ENSMUSG00000110136.1	Gm45785	protein_coding	chr7	-	140818087	140856331	TRUE	-1.01167	0.124661	0.598715	1.11505	0.702187	4.91292	3.65422	4.98298	0.473415	-2.70065	-0.609543
ENSMUSG00000057182.15	Scn3a	protein_coding	chr2	-	65457118	65567627	TRUE	-1.01269	0.853255	1.09186	1.1498	0.631292	0.845137	1.5691	2.6032	3.77093	-1.09313	-0.526792
ENSMUSG00000062116.10	Zfp954	protein_coding	chr7	-	7114690	7121488	TRUE	-1.01515	15.1076	14.2708	17.6589	14.9775	23.416	30.63	16.3797	22.4361	-0.607607	-0.541335
ENSMUSG00000048796.7	Cyb561d1	protein_coding	chr3	-	108195687	108201212	TRUE	-1.0313	19.3638	11.2944	10.973	19.0138	23.4703	22.3064	20.5146	23.7521	-0.594585	-0.569933
ENSMUSG00000044477.12	Zfand3	protein_coding	chr17	+	30004733	30210828	TRUE	-1.05813	28.7012	18.1294	18.2284	52.0692	49.9627	45.7429	47.1439	53.8295	-1.04875	-0.548984
ENSMUSG00000026678.10	Rgs5	protein_coding	chr1	+	169655501	169695813	TRUE	-1.06057	24.2525	25.3303	25.3797	33.7987	26.1263	54.323	87.0882	56.2304	-1.12409	-0.574539
ENSMUSG00000103310.1	Pcdha12	protein_coding	chr18	+	37020149	37187657	TRUE	-1.06131	3.37767	8.40982	0.245773	0.0646946	19.1556	14.1527	10.3388	8.91733	-2.75009	-0.510266
ENSMUSG00000047259.3	Mc4r	protein_coding	chr18	-	66857704	66860506	TRUE	-1.08211	0.96547	0.364186	0	0	1.52848	1.53391	1.57045	0.954726	-3.00417	-0.634463
ENSMUSG00000021423.6	Ly86	protein_coding	chr13	+	37345208	37419036	TRUE	-1.08294	5.30052	7.65954	5.50483	4.66903	20.5995	18.3958	4.57564	21.0326	-1.84963	-0.629345
ENSMUSG00000041949.6	Tango6	protein_coding	chr8	+	106683068	106851439	TRUE	-1.08418	0.594978	0.575451	0.405303	0.43721	2.41375	0.631987	0.802224	0.732965	-0.590723	-0.581384
ENSMUSG00000017009.3	Sdc4	protein_coding	chr2	-	164424247	164443887	TRUE	-1.11009	1.2038	1.80549	0.479497	1.55125	2.0334	5.90563	1.60983	11.108	-1.52008	-0.582061
ENSMUSG00000041986.16	Elmod1	protein_coding	chr9	-	53911457	53975301	TRUE	-1.11298	10.1716	1.86291	5.19747	5.20316	13.4408	11.8149	9.74966	10.551	-1.10315	-0.510211
ENSMUSG00000036022.15	Fam122b	protein_coding	chrX	-	53243415	53269805	TRUE	-1.11492	4.92727	4.00675	2.97452	3.12899	11.5882	8.19707	10.009	3.3989	-1.34883	-0.529537
ENSMUSG00000016487.15	Ppfibp1	protein_coding	chr6	+	146888487	147032025	TRUE	-1.11846	35.1836	58.7631	15.7932	48.8967	115.106	90.4189	56.6402	124.609	-1.28927	-0.502975
ENSMUSG00000028771.13	Ptpn12	protein_coding	chr5	-	20986645	21055911	TRUE	-1.13222	24.7151	25.3654	14.4768	19.5454	26.4988	34.3614	34.826	35.4146	-0.644257	-0.551425
ENSMUSG00000038526.14	Car14	protein_coding	chr3	-	95897768	95904691	TRUE	-1.14066	0.216065	0	0	0.167045	0.263232	0.415774	0.329991	0.365622	-1.93579	-0.589446
ENSMUSG00000021671.9	Poc5	protein_coding	chr13	+	96388294	96417737	TRUE	-1.16455	10.3933	10.3727	9.18893	9.55597	15.4799	10.6913	17.6857	14.7937	-0.602724	-0.669484
ENSMUSG00000041859.10	Mcm3	protein_coding	chr1	-	20802968	20820312	TRUE	-1.17103	0	0.222584	0	0.24619	0.413455	0.466589	2.81637	0.250467	-1.89151	-0.586813
ENSMUSG00000038855.10	Itpkb	protein_coding	chr1	+	180330485	180424802	TRUE	-1.19262	32.1698	8.01925	18.7981	23.4095	47.2513	41.5096	36.8044	47.5621	-1.07206	-0.671794
ENSMUSG00000066705.7	Fxyd6	protein_coding	chr9	+	45370185	45396159	TRUE	-1.21182	25.0442	19.9702	10.8464	30.7474	36.0887	33.1006	50.9313	50.2329	-0.939029	-0.501316
ENSMUSG00000001555.10	Fkbp10	protein_coding	chr11	+	100415697	100424824	TRUE	-1.2246	0.148174	0.823313	0.473931	0.203179	0.922848	0.8612	0.829899	1.1154	-1.37178	-0.540788
ENSMUSG00000060586.11	H2-Eb1	protein_coding	chr17	+	34305867	34316674	TRUE	-1.23705	0.738251	3.31469	0.862397	1.97421	3.33878	3.26654	3.96734	4.24137	-1.35875	-0.54038
ENSMUSG00000031819.13	Emc8	protein_coding	chr8	-	120653914	120668573	TRUE	-1.24483	9.78578	13.0686	8.86809	9.15041	17.4475	21.8161	11.1004	25.1369	-1.05126	-0.520251
ENSMUSG00000036983.7	Tfb1m	protein_coding	chr17	-	3519256	3557781	TRUE	-1.24504	3.00157	6.96554	6.66957	9.2299	9.95813	13.218	12.0785	14.2708	-0.890637	-0.592229
ENSMUSG00000021377.15	Dek	protein_coding	chr13	-	47084775	47106201	TRUE	-1.26669	16.2976	22.8591	15.7479	15.203	25.5747	35.4007	29.3089	22.9006	-0.77588	-0.517618
ENSMUSG00000060862.10	Zbtb40	protein_coding	chr4	-	136979732	137048801	TRUE	-1.26686	0.568905	0.659193	0.654543	0.823313	2.13761	1.08743	1.23051	0.760557	-0.809761	-0.550768
ENSMUSG00000045414.7	Dipk2a	protein_coding	chr9	-	94517864	94538081	TRUE	-1.27418	9.74966	12.9247	6.38302	4.37636	18.8068	14.1114	14.3698	15.8161	-0.903057	-0.552789
ENSMUSG00000019478.16	Rab4a	protein_coding	chr8	+	123805985	123835287	TRUE	-1.29039	16.3676	28.2701	22.9549	25.282	40.4724	36.0283	34.0545	38.4967	-0.627377	-0.788859
ENSMUSG00000020732.13	Rab37	protein_coding	chr11	+	115091431	115162236	TRUE	-1.30891	23.2769	15.6484	20.5995	25.2581	37.7855	39.2202	36.0283	27.2712	-0.750179	-0.653819
ENSMUSG00000005089.15	Slc1a2	protein_coding	chr2	+	102658659	102790784	TRUE	-1.33117	0.397565	0.627561	0.285375	0.41106	0.82225	1.99886	0.495078	1.59948	-1.55911	-0.542539
ENSMUSG00000026023.16	Cdk15	protein_coding	chr1	+	59256906	59352993	TRUE	-1.3378	28.7251	36.7584	35.3015	23.7996	43.9717	61.486	59.4432	49.5589	-0.767426	-0.707982
ENSMUSG00000029655.17	N4bp2l2	protein_coding	chr5	-	150608007	150666183	TRUE	-1.36128	7.81635	13.6889	13.4919	11.2189	16.0833	17.4682	25.0358	23.3426	-0.723348	-0.552045
ENSMUSG00000118600.1	AL929275.1	protein_coding	chr2	+	31689118	31689216	TRUE	-1.38072	0.645601	0.137621	0	0.132868	1.07621	0.758875	1.60896	4.55806	-3.21917	-0.561188
ENSMUSG00000042770.8	Hebp1	protein_coding	chr6	-	135137522	135198022	TRUE	-1.38989	0.274273	0.670042	0.291359	0.806403	3.13028	1.21099	0.686377	3.05332	-2.12615	-0.547043
ENSMUSG00000033862.7	Cdk10	protein_coding	chr8	+	123224842	123232250	TRUE	-1.40723	5.70658	7.39123	2.61233	5.85978	11.4501	15.031	10.2349	9.11837	-0.905596	-0.586702
ENSMUSG00000107877.2	Gm43951	protein_coding	chr11	-	72154097	72207026	TRUE	-1.42486	0.187412	0.16743	0.242134	0.16254	1.21421	0.20852	0.749045	0.480728	-1.73731	-0.508182
ENSMUSG00000043987.18	Cep164	protein_coding	chr9	-	45766946	45828691	TRUE	-1.42765	4.95138	5.51034	4.42317	7.35042	8.35619	9.11837	8.28659	8.73235	-0.706841	-0.802645
ENSMUSG00000019935.16	Slc17a8	protein_coding	chr10	-	89574020	89621253	TRUE	-1.44227	6.62296	5.17098	12.3904	7.00715	17.2166	17.2928	12.6735	12.3904	-1.13172	-0.516524
ENSMUSG00000027014.14	Cwc22	protein_coding	chr2	-	77881159	77946375	TRUE	-1.44563	2.17357	4.03109	1.83894	4.54974	7.43432	7.13139	4.93783	6.46175	-1.12893	-0.604548
ENSMUSG00000030528.12	Blm	protein_coding	chr7	-	80454733	80535119	TRUE	-1.46404	1.23051	1.16798	0.600827	0.669312	1.72264	1.97952	2.36667	1.29454	-1.00294	-0.509451
ENSMUSG00000036634.15	Mag	protein_coding	chr7	-	30899176	30914873	TRUE	-1.47347	0.900235	1.03801	0.579872	1.46089	3.24975	2.56569	1.22674	3.45779	-1.57528	-0.551257
ENSMUSG00000056919.9	Cep162	protein_coding	chr9	-	87189577	87255536	TRUE	-1.48064	3.90946	4.88513	3.44084	3.61259	5.74031	5.62286	6.88652	5.7103	-0.604914	-0.734585
ENSMUSG00000035941.15	Ibtk	protein_coding	chr9	-	85687360	85749334	TRUE	-1.49578	6.85582	6.09633	7.16184	7.37436	8.30544	11.1049	12.2948	12.4077	-0.73842	-0.753456
ENSMUSG00000079018.10	Ly6c1	protein_coding	chr15	-	75044018	75048830	TRUE	-1.50229	0.287396	0.817406	0.564913	0.188525	0.902258	3.51065	1.04569	2.3243	-1.95837	-0.531104
ENSMUSG00000034663.13	Bmp2k	protein_coding	chr5	+	96997689	97091867	TRUE	-1.50775	0.896631	0.624782	0.674872	0.635322	1.17758	1.01582	0.962775	0.951532	-0.58735	-0.611973
ENSMUSG00000019891.15	Dcbld1	protein_coding	chr10	+	52233619	52321378	TRUE	-1.51319	7.86525	5.12112	5.05441	7.458	7.94625	13.6589	14.5248	13.5404	-1.11131	-0.601719
ENSMUSG00000039958.17	Etfbkmt	protein_coding	chr6	+	149139849	149151171	TRUE	-1.5319	0.613529	0.786192	0.230869	0.189829	1.35919	1.21975	1.03931	1.8917	-1.58815	-0.624977
ENSMUSG00000047669.8	Msl3l2	protein_coding	chr10	+	56106917	56116880	TRUE	-1.53316	1.85902	2.14603	0.904867	1.48811	4.72745	3.43175	4.55715	2.25635	-1.25008	-0.572777
ENSMUSG00000040350.16	Trim7	protein_coding	chr11	+	48826140	48852209	TRUE	-1.53452	0.932821	2.16739	1.1664	1.88147	3.27335	3.44209	2.29637	4.01808	-1.13453	-0.584956
ENSMUSG00000025956.10	Mettl21a	protein_coding	chr1	-	64606473	64617242	TRUE	-1.53728	3.84968	6.47022	3.02107	5.59486	12.1126	10.7078	7.33896	8.34601	-1.01099	-0.573844
ENSMUSG00000024236.18	Svil	protein_coding	chr18	+	4920540	5119299	TRUE	-1.53778	3.072	2.9013	1.60432	2.13761	5.41455	3.53614	4.04763	5.19101	-0.871975	-0.591594
ENSMUSG00000067567.12	Hdac8	protein_coding	chrX	-	102284639	102505359	TRUE	-1.55082	0.558255	0.255727	0.438797	0.315104	1.64047	1.90447	2.74303	0.462529	-2.20366	-0.667092
ENSMUSG00000036526.8	Card11	protein_coding	chr5	-	140872990	141000582	TRUE	-1.55806	0.655112	0.606849	0.433729	0.270272	0.638282	1.88471	2.25996	1.54701	-1.70246	-0.614445
ENSMUSG00000042348.10	Arl15	protein_coding	chr13	+	113794505	114157461	TRUE	-1.56723	4.52654	4.20391	5.97132	9.03732	18	10.0466	16.3972	9.54417	-1.33118	-0.509065
ENSMUSG00000032023.7	Jhy	protein_coding	chr9	-	40894849	40964118	TRUE	-1.58739	7.90906	3.02107	3.62816	6.99983	13.4874	9.86042	18.4728	11.4418	-1.22841	-0.565948
ENSMUSG00000010755.17	Cars	protein_coding	chr7	-	143557230	143600090	TRUE	-1.60359	7.53189	7.90261	6.81993	12.711	13.5448	15.7253	16.7167	16.6121	-1.06607	-0.742899
ENSMUSG00000032484.8	Ngp	protein_coding	chr9	+	110419747	110423012	TRUE	-1.60962	0	0	0	0.422101	0.716728	0.934353	0.306305	0.949555	-6.38464	-0.526656
ENSMUSG00000103770.1	Pcdha9	protein_coding	chr18	+	36997880	37187657	TRUE	-1.61731	0.121551	0.0825681	0.488617	0.0145622	0.330314	6.77625	4.35514	6.20088	-5.56039	-0.774998
ENSMUSG00000003420.8	Fcgrt	protein_coding	chr7	-	45092990	45103851	TRUE	-1.63	2.93667	4.31723	5.49333	5.84412	6.77625	9.7141	10.8747	12.5725	-1.06791	-0.638372
ENSMUSG00000057054.11	Inca1	protein_coding	chr11	-	70688361	70700155	TRUE	-1.64212	0.107378	0.186084	0	0.0487558	0.663217	0.223624	0.601542	1.36175	-2.86675	-0.584378
ENSMUSG00000048347.5	Pcdhb18	protein_coding	chr18	+	37489465	37494505	TRUE	-1.64411	0.867913	0.81707	1.98552	0.839162	2.20153	1.87456	2.98733	3.00515	-1.59264	-0.523358
ENSMUSG00000009281.6	Rarres2	protein_coding	chr6	-	48569696	48572789	TRUE	-1.64711	0.197783	0.583834	0.73984	1.71412	2.62908	3.39022	4.07508	6.00075	-2.47788	-0.692755
ENSMUSG00000021504.14	B4galt7	protein_coding	chr13	+	55599896	55610443	TRUE	-1.71487	6.1542	5.01147	3.70629	3.62816	9.90532	7.81137	7.2331	9.54925	-0.992145	-0.720737
ENSMUSG00000002274.13	Metrn	protein_coding	chr17	-	25793221	25797136	TRUE	-1.73253	1.11134	1.34911	2.25718	0.871633	3.73656	2.59191	2.643	3.72304	-1.36432	-0.63681
ENSMUSG00000041842.15	Fhdc1	protein_coding	chr3	-	84442198	84480429	TRUE	-1.74381	1.87086	1.17358	1.5726	2.07426	2.89352	3.04016	3.03706	2.69274	-0.780816	-0.901289
ENSMUSG00000022244.7	Amacr	protein_coding	chr15	+	10981756	10996626	TRUE	-1.75774	3.77093	3.73027	4.17561	4.57856	7.71481	7.73744	12.6248	5.79169	-0.957658	-0.70419
ENSMUSG00000044080.9	S100a1	protein_coding	chr3	-	90511034	90514392	TRUE	-1.82656	9.60444	10.193	7.65765	8.35287	22.4129	20.5699	16.8517	12.4597	-1.05847	-0.743575
ENSMUSG00000049482.16	Ctu2	protein_coding	chr8	+	122476143	122484138	TRUE	-1.83556	1.40279	0.573033	0.478764	0.970121	1.94742	2.73654	3.0974	1.88911	-1.58942	-0.690546
ENSMUSG00000078651.8	Aoc2	protein_coding	chr11	+	101325063	101329702	TRUE	-1.85462	0.365209	0.575954	0.536056	0.480529	0.866571	0.680287	0.924698	1.06526	-0.805162	-0.699136
ENSMUSG00000022887.9	Masp1	protein_coding	chr16	-	23449417	23520815	TRUE	-1.9014	0.779289	0.560396	0.360834	0.552693	1.93484	1.242	0.913539	1.60634	-1.33996	-0.63981
ENSMUSG00000017713.9	Tha1	protein_coding	chr11	-	117867952	117873481	TRUE	-1.90171	0.882468	0.718672	0.3816	0.531253	1.72772	2.03978	2.14093	1.02821	-1.5765	-0.691169
ENSMUSG00000045107.5	Saysd1	protein_coding	chr14	-	20075636	20138534	TRUE	-1.90605	0.148541	0.92582	0.204231	0.0865361	7.25411	3.93569	1.15382	2.09515	-4.02077	-0.627496
ENSMUSG00000071281.12	Zfp65	protein_coding	chr13	-	67705309	67729173	TRUE	-2.16624	0.895228	1.16711	0.775726	0.845753	2.31351	1.38507	2.78678	2.99849	-1.53985	-0.744485
ENSMUSG00000006538.12	Ihh	protein_coding	chr1	-	74945315	74951672	TRUE	-2.49231	0.161099	0.118607	0.248491	0.0834995	0.922	0.719491	0.643131	0.407427	-2.20579	-0.770497
ENSMUSG00000044949.4	Ubtd2	protein_coding	chr11	+	32455370	32516687	TRUE	-5.20925	0.595509	0.701632	0.844363	0.954726	10.6344	14.3032	5.59143	7.42053	-3.52884	-0.921275

### Sheet: IN DEG
GeneID	GeneName	GeneType	Reference	Strand	Start	End	Above_pctl_threshold	ssmd(ptx-veh)	P1_IN_tpm_qn	P2_IN_tpm_qn	P3_IN_tpm_qn	P4_IN_tpm_qn	V1_IN_tpm_qn	V2_IN_tpm_qn	V3_IN_tpm_qn	V4_IN_tpm_qn	Log2fc	BC
ENSMUSG00000054142.5	Vmn1r236	protein_coding	chr17	+	21282942	21294007	TRUE	6.90778	0.507219	1.49232	0.603506	2.05837	0	0	0	0	6.72508	0.722173
ENSMUSG00000096215.8	Smim22	protein_coding	chr16	+	5007288	5008309	TRUE	5.78178	0.295595	0.862234	0.51378	3.16392	0	0	0	0	6.12517	0.685354
ENSMUSG00000090546.2	Cdr1	protein_coding	chrX	-	61184005	61185558	TRUE	1.91787	0.449206	0.738312	1.78607	0.634825	0	0	0.11845	0	6.12219	0.662161
ENSMUSG00000027318.17	Adam33	protein_coding	chr2	-	131050591	131063814	TRUE	1.90547	3.10496	5.24525	2.63718	2.93763	1.19971	1.49232	1.17725	1.0612	1.33873	0.770092
ENSMUSG00000089669.7	Tnfsf13	protein_coding	chr11	-	69682846	69685784	TRUE	1.8196	8.36664	8.76671	13.5987	11.6233	1.78759	3.39481	4.5998	5.15515	1.34857	0.769557
ENSMUSG00000009145.6	Dqx1	protein_coding	chr6	+	83057844	83067318	TRUE	1.64743	1.36234	1.22109	0.929983	0.889616	0.10426	0.3153	0.439192	0.478742	1.48709	0.841927
ENSMUSG00000090166.2	Ear10	protein_coding	chr14	-	43922720	43923559	TRUE	1.62169	0.584899	0.762795	6.40002	1.59111	0	0	0.595009	0	6.89112	0.604279
ENSMUSG00000046152.16	Fut10	protein_coding	chr8	+	31187331	31261738	TRUE	1.62006	1.28483	2.01871	1.9157	2.02557	0.705352	0.940327	0.823826	0.837898	1.23352	0.879936
ENSMUSG00000021619.6	Atg10	protein_coding	chr13	-	90935356	91223968	TRUE	1.60033	8.84852	7.29063	10.9782	7.45926	4.71965	5.15901	4.20934	3.19578	0.867532	0.754534
ENSMUSG00000034334.8	Fam151b	protein_coding	chr13	-	92449625	92484015	TRUE	1.58247	4.88766	2.6292	3.98808	4.51268	1.69016	2.21566	1.68047	1.54865	1.32942	0.767635
ENSMUSG00000072674.10	Plac9b	protein_coding	chr14	-	26167405	26182480	TRUE	1.53944	1.08909	6.71603	3.27841	7.834	0.140453	0.675743	0.742875	0.936302	2.79933	0.697628
ENSMUSG00000094800.8	Gm9780	protein_coding	chr14	-	26027282	26042711	TRUE	1.50079	4.61336	12.0855	5.061	12.7902	0.28391	2.9863	2.38392	1.32683	2.20206	0.598813
ENSMUSG00000022329.15	Stk3	protein_coding	chr15	-	34875496	35178921	TRUE	1.43053	16.1114	13.3849	16.8322	12.6174	8.70681	10.4152	6.37329	4.72486	0.966952	0.709932
ENSMUSG00000040938.16	Slc16a11	protein_coding	chr11	+	70212752	70216417	TRUE	1.41896	4.91591	8.93337	6.13399	7.21274	3.28265	3.23696	4.08367	3.45997	0.982992	0.726659
ENSMUSG00000055809.7	Dnaaf3	protein_coding	chr7	-	4522933	4532453	TRUE	1.40974	1.26922	0.385976	0.755677	0.3201	0.230768	0.209885	0.147519	0.162556	1.56563	0.52037
ENSMUSG00000095304.9	Plac9a	protein_coding	chr14	-	25887506	25903100	TRUE	1.39804	2.92832	9.23191	7.73482	11.7583	0.711417	1.98992	1.51512	4.16473	2.2687	0.51199
ENSMUSG00000036196.16	Slc26a8	protein_coding	chr17	-	28637783	28690233	TRUE	1.39051	0.71198	2.0177	1.54865	1.63769	0.621281	0.480822	0.621829	0.606403	1.36167	0.691334
ENSMUSG00000028268.14	Gbp3	protein_coding	chr3	+	142560026	142573209	TRUE	1.3632	20.3885	20.8734	12.5138	22.8436	7.1763	9.37913	13.052	9.75716	1.10769	0.596847
ENSMUSG00000065968.8	Ifitm7	protein_coding	chr16	-	13981699	13986888	TRUE	1.36247	0.643664	0.558423	0.517093	0.57083	0.214797	0.353729	0.231466	0.062944	1.30148	0.842401
ENSMUSG00000021234.9	Fam161b	protein_coding	chr12	-	84345309	84361833	TRUE	1.35334	5.52405	3.30685	6.35992	5.07158	2.47105	2.99277	2.75206	1.87869	1.01769	0.655913
ENSMUSG00000021867.16	Tmem254b	protein_coding	chr14	-	26203369	26207041	TRUE	1.3202	1.45424	7.60673	5.13473	8.10153	1.23297	2.56241	0.816891	0.625521	2.62419	0.537803
ENSMUSG00000057329.7	Bcl2	protein_coding	chr1	-	106538178	106714274	TRUE	1.31616	20.3098	24.1213	21.4439	26.3683	11.0471	16.1449	16.0488	8.89186	0.749428	0.709183
ENSMUSG00000024672.11	Ms4a7	protein_coding	chr19	-	11321039	11336146	TRUE	1.31486	1.72207	1.82342	1.35791	1.28373	0.670822	0.821074	0.938168	0.904365	0.828669	0.806769
ENSMUSG00000035692.7	Isg15	protein_coding	chr4	-	156199455	156200796	TRUE	1.30925	13.2864	17.0793	10.9576	6.3403	4.75837	7.24089	5.0756	4.08798	1.30004	0.546803
ENSMUSG00000073598.3	1700066B19Rik	protein_coding	chr18	+	35703225	35730869	TRUE	1.29445	0.407757	0.368186	0.353174	0.287429	0.0284268	0.0340066	0.213692	0.185565	1.62971	0.674517
ENSMUSG00000000320.10	Alox12	protein_coding	chr11	-	70241457	70255353	TRUE	1.29007	1.2822	0.927858	1.92883	1.10137	0.548393	0.765559	0.528664	0.69952	0.922723	0.597114
ENSMUSG00000067929.3	Gm10226	protein_coding	chr17	+	21691860	21692114	TRUE	1.28002	14.1852	23.3385	24.4127	22.3086	6.54389	11.2677	11.2583	14.4652	1.01828	0.564139
ENSMUSG00000025150.10	Cbr2	protein_coding	chr11	-	120729489	120732114	TRUE	1.27483	16.0075	12.5138	14.0422	19.2165	8.72102	7.79214	10.1657	3.16552	0.862948	0.597476
ENSMUSG00000031509.10	1700016D06Rik	protein_coding	chr8	-	11654924	11701063	TRUE	1.27298	0.439643	0.490324	0.317313	0.420824	0.282171	0.145819	0.0845684	0.225492	1.16996	0.633123
ENSMUSG00000034612.7	Chst11	protein_coding	chr10	+	82985498	83195900	TRUE	1.2727	15.3208	13.9924	3.53629	11.6408	3.03578	2.14798	5.45441	3.32688	2.00691	0.567593
ENSMUSG00000026401.15	Cd55b	protein_coding	chr1	-	130388537	130423009	TRUE	1.24788	24.4577	31.5089	20.3915	19.9729	15.7173	13.9906	14.5193	14.392	0.633093	0.756321
ENSMUSG00000018648.15	Dusp14	protein_coding	chr11	-	84048041	84069261	TRUE	1.22852	2.89093	3.31917	8.51307	3.31573	2.03628	2.08058	0.929983	1.73069	0.813369	0.525727
ENSMUSG00000072620.3	Slfn2	protein_coding	chr11	+	83065112	83070678	TRUE	1.22767	5.42235	3.57475	4.84071	4.55614	2.76743	2.202	3.34983	2.23081	0.908064	0.671216
ENSMUSG00000049526.8	Tmem202	protein_coding	chr9	-	59518685	59539847	TRUE	1.22679	0.980904	1.16327	0.978291	0.602227	0.256746	0.444885	0.42175	0.645484	1.1585	0.53959
ENSMUSG00000028599.10	Tnfrsf1b	protein_coding	chr4	-	145213463	145246870	TRUE	1.22497	2.90209	2.00593	2.05311	2.25006	1.01571	1.58034	1.47623	0.796064	0.783283	0.614789
ENSMUSG00000030091.17	Nup210	protein_coding	chr6	-	91013068	91116829	TRUE	1.21866	3.01263	2.17593	3.07572	2.34224	2.11818	1.22577	1.30498	1.0536	1.07531	0.578638
ENSMUSG00000037366.14	Pafah2	protein_coding	chr4	+	134396320	134427413	TRUE	1.19552	6.96822	11.1463	10.0112	9.91388	6.079	7.21925	4.7163	4.0827	0.882956	0.543728
ENSMUSG00000035351.16	Nup37	protein_coding	chr10	+	88146992	88178390	TRUE	1.18802	3.72927	3.89803	4.03698	3.42024	2.62758	1.96746	2.08486	2.6267	0.692633	0.93401
ENSMUSG00000072676.12	Tmem254a	protein_coding	chr14	-	25923300	25927672	TRUE	1.16833	4.23132	12.3602	15.1816	13.5458	4.64609	6.20642	4.10061	2.40228	1.56429	0.52077
ENSMUSG00000022544.14	Eef2kmt	protein_coding	chr16	-	5244152	5255983	TRUE	1.16691	6.85606	5.82845	6.2743	6.64261	4.55213	4.32411	4.22972	2.50272	0.593481	0.788669
ENSMUSG00000080268.4	Brms1	protein_coding	chr19	+	5041354	5049917	TRUE	1.16581	5.19378	9.56985	10.7473	19.1021	5.67353	3.69245	5.80169	3.15502	1.11554	0.508957
ENSMUSG00000047361.16	Gm973	protein_coding	chr1	+	59516264	59636417	TRUE	1.15897	2.32799	0.633705	1.6997	0.741295	0.440905	0.441691	0.409526	0.618481	1.44709	0.629725
ENSMUSG00000023249.15	Parp3	protein_coding	chr9	-	106470322	106476949	TRUE	1.15822	22.8436	19.1077	24.73	25.5812	15.1731	13.3608	15.0008	16.8322	0.656513	0.810087
ENSMUSG00000006720.16	Zfp184	protein_coding	chr13	+	21945094	21960779	TRUE	1.15805	0.42403	0.332067	0.558423	0.479355	0.283604	0.308052	0.146236	0.173663	0.952137	0.531132
ENSMUSG00000015947.10	Fcgr1	protein_coding	chr3	-	96282909	96293969	TRUE	1.09191	1.14265	0.684456	0.975147	1.20004	0.58006	0.609146	0.639167	0.436126	0.822068	0.602729
ENSMUSG00000050069.3	Grem2	protein_coding	chr1	-	174833785	174921819	TRUE	1.09135	3.98637	4.941	2.1002	0.852757	0.661088	0.921826	0.998713	1.07519	1.6539	0.676856
ENSMUSG00000027822.16	Slc33a1	protein_coding	chr3	-	63933507	63964768	TRUE	1.06763	20.738	20.53	20.0207	24.1033	10.2418	21.8105	10.0112	10.9667	0.959719	0.512063
ENSMUSG00000073468.12	Sft2d1	protein_coding	chr17	+	8311102	8327442	TRUE	1.06468	11.9847	12.1652	13.6009	13.2126	6.32028	11.1915	7.95939	8.28922	0.642612	0.690855
ENSMUSG00000046223.10	Plaur	protein_coding	chr7	+	24462484	24475968	TRUE	1.05446	3.60896	3.97071	3.928	4.30038	3.78474	1.74322	1.37779	2.31253	0.958202	0.598553
ENSMUSG00000021871.19	Gm49342	protein_coding	chr14	+	50944517	50963136	TRUE	1.05444	0.74509	0.926174	1.01897	0.871079	0.634825	0.46467	0.303784	0.661458	0.698911	0.590542
ENSMUSG00000004952.13	Rasa4	protein_coding	chr5	+	136083916	136111860	TRUE	1.05347	9.69505	8.29761	10.2473	9.43914	4.92447	6.94652	5.71393	7.64534	0.595054	0.686118
ENSMUSG00000053063.11	Clec12a	protein_coding	chr6	+	129342691	129365303	TRUE	1.04984	1.77585	2.44101	1.84928	2.12643	1.21378	1.15642	1.20004	1.54522	0.71523	0.717248
ENSMUSG00000040213.13	Kyat3	protein_coding	chr3	+	142701051	142746870	TRUE	1.0407	2.96429	3.21302	4.27006	3.66072	1.48797	2.32311	2.18103	2.68058	0.607643	0.55202
ENSMUSG00000070552.2	Mrgprx1	protein_coding	chr7	-	48020971	48027597	TRUE	1.03713	15.0056	22.3824	22.2469	16.5037	11.3549	12.8701	14.7515	10.5359	0.677276	0.51902
ENSMUSG00000074283.5	Zfp109	protein_coding	chr7	-	24227572	24237560	TRUE	1.02251	8.32473	6.04545	8.68033	6.72514	4.62622	5.06998	5.80374	4.11567	0.633203	0.569594
ENSMUSG00000028878.11	Fam76a	protein_coding	chr4	-	132899213	132922558	TRUE	1.00945	32.7961	35.0882	50.472	41.2527	23.2595	24.2785	28.4512	26.4914	0.588291	0.653438
ENSMUSG00000000791.9	Il12rb1	protein_coding	chr8	+	70808449	70821424	TRUE	1.00348	1.66274	0.26044	0.273987	2.19295	0.0804755	0.161124	0.140131	0	3.02369	0.653439
ENSMUSG00000068606.6	Gm4841	protein_coding	chr18	-	60268305	60273272	TRUE	0.997581	0.381856	0.379436	0.521396	0.301782	0	0.200727	0.23164	0	1.8236	0.579862
ENSMUSG00000090942.1	F830016B08Rik	protein_coding	chr18	+	60293380	60303016	TRUE	0.997405	2.19963	2.09869	0.914854	2.75206	1.04987	0.848538	1.10451	0.920689	1.1173	0.641457
ENSMUSG00000056144.14	Trim34a	protein_coding	chr7	+	104244457	104262234	TRUE	0.9894	3.77102	4.28696	2.87888	5.91035	2.1417	2.24159	2.57938	3.00967	0.738697	0.505336
ENSMUSG00000074829.10	2010315B03Rik	protein_coding	chr9	-	124291804	124312696	TRUE	0.981261	24.0097	25.6374	28.1858	27.0231	16.511	12.9423	18.4013	23.0631	0.592704	0.639008
ENSMUSG00000028860.13	Sytl1	protein_coding	chr4	-	133253090	133263113	TRUE	0.979271	0.345833	0.528253	0.874438	0.393984	0	0.0675587	0.0347515	0.240463	2.94554	0.588055
ENSMUSG00000052142.15	Rasal3	protein_coding	chr17	-	32390659	32403583	TRUE	0.977513	1.66373	1.48846	0.67125	0.755677	0.491074	0.602527	0.650281	0.559916	0.937191	0.547954
ENSMUSG00000024538.8	Ppic	protein_coding	chr18	-	53406332	53418115	TRUE	0.975687	6.40284	3.1165	3.44358	4.86832	2.64992	2.83881	2.44475	2.55925	0.672064	0.676214
ENSMUSG00000039616.10	Mocos	protein_coding	chr18	+	24653691	24701575	TRUE	0.963036	2.30239	3.71041	3.33267	3.66447	2.60145	2.01021	1.72964	1.81342	0.868416	0.500026
ENSMUSG00000030493.13	Faap24	protein_coding	chr7	-	35392152	35396836	TRUE	0.961231	4.05248	4.39288	8.49038	3.69467	3.42565	2.64323	2.54249	2.90774	0.603644	0.544755
ENSMUSG00000037443.13	Cep85	protein_coding	chr4	-	134129858	134187112	TRUE	0.90672	9.55085	11.2583	10.0748	7.46419	6.37973	5.97955	8.02936	6.47455	0.609716	0.501129
ENSMUSG00000056458.16	Mok	protein_coding	chr12	-	110807798	110840939	TRUE	-0.907492	1.05624	1.06284	0.841753	0.996567	1.62598	1.89556	1.11599	1.55397	-0.626468	-0.614054
ENSMUSG00000025584.17	Pde8a	protein_coding	chr7	+	81213596	81334533	TRUE	-0.922853	2.29667	2.20616	2.15189	2.15625	3.3457	3.543	2.40228	4.82667	-0.656687	-0.713073
ENSMUSG00000048281.9	Dleu7	protein_coding	chr14	-	62276231	62293047	TRUE	-0.955197	0.275332	0.23674	0.175103	0.41419	0.528664	0.388484	0.435378	1.83073	-0.887099	-0.533783
ENSMUSG00000035699.8	Slc51a	protein_coding	chr16	-	32474504	32487879	TRUE	-0.980475	0.302639	0.528664	0.127515	0.193132	0.968582	0.641189	0.327876	5.20052	-1.65987	-0.648595
ENSMUSG00000059408.3	Mrgprh	protein_coding	chr17	+	12876034	12877977	TRUE	-0.992454	0.699804	0.714332	0	0	1.70837	1.62862	0.904365	1.22844	-1.99892	-0.568998
ENSMUSG00000117284.1	Gm7072	protein_coding	chr17	-	22285871	22314837	TRUE	-0.996185	3.83485	4.42053	5.57053	4.87264	5.11408	8.98269	9.01248	6.95032	-0.776484	-0.500114
ENSMUSG00000093456.7	Gm20662	protein_coding	chr9	+	107996349	108045270	TRUE	-1.01076	0.263716	0.528939	0.436126	0.333733	1.93364	0.553221	1.33457	0.469293	-1.27224	-0.548639
ENSMUSG00000001039.12	B9d1	protein_coding	chr11	+	61505144	61512931	TRUE	-1.01194	5.69685	6.23195	6.55015	4.941	9.93214	9.55647	6.23195	16.0333	-0.707245	-0.573902
ENSMUSG00000020527.14	Myo19	protein_coding	chr11	+	84880148	84911226	TRUE	-1.01367	0.762437	1.1986	0.821447	1.11331	1.51674	1.63899	1.70693	1.34647	-0.700101	-0.699049
ENSMUSG00000037016.11	Frem2	protein_coding	chr3	-	53513938	53657355	TRUE	-1.01388	0.68517	0.86992	0.712746	0.831975	2.01614	1.37482	1.03333	1.04199	-0.639087	-0.566952
ENSMUSG00000002885.14	Adgre5	protein_coding	chr8	-	83723251	83741326	TRUE	-1.01639	10.6458	13.596	6.9529	10.0638	13.7678	14.8533	17.9744	16.4368	-0.59494	-0.51496
ENSMUSG00000037808.13	Fam76b	protein_coding	chr9	+	13827716	13854987	TRUE	-1.02372	7.7402	8.38936	9.24993	8.95565	11.5023	9.99453	15.3317	15.1894	-0.62129	-0.639682
ENSMUSG00000032702.16	Kank1	protein_coding	chr19	+	25236975	25434496	TRUE	-1.02753	4.28443	3.0548	3.25816	2.47419	5.72622	5.46259	5.28219	4.10153	-0.765368	-0.555517
ENSMUSG00000073435.10	Nme3	protein_coding	chr17	+	24896500	24897522	TRUE	-1.03078	9.00683	2.44024	4.13629	6.64787	11.6467	9.21775	8.37	46.6489	-0.950845	-0.515348
ENSMUSG00000071112.12	Spx	protein_coding	chr6	+	142413441	142419730	TRUE	-1.03271	0.589595	0.624164	0.823416	0.594071	1.36342	1.10644	0.731971	2.14293	-1.00778	-0.560263
ENSMUSG00000056167.8	Cnot10	protein_coding	chr9	-	114585878	114640184	TRUE	-1.03958	16.61	18.0585	21.884	13.6957	29.78	26.6897	22.2132	27.8045	-0.652173	-0.609143
ENSMUSG00000028523.14	Tctex1d1	protein_coding	chr4	+	102978606	103005594	TRUE	-1.04207	0.894357	0.452786	0.708251	0.721479	1.17032	0.942763	1.38113	1.17984	-0.709199	-0.577969
ENSMUSG00000066798.3	Zbtb6	protein_coding	chr2	-	37425500	37443171	TRUE	-1.04995	7.31513	3.82657	0	0	13.8145	21.5182	11.77	9.27566	-2.73475	-0.565496
ENSMUSG00000028565.18	Nfia	protein_coding	chr4	+	97772734	98118874	TRUE	-1.06357	14.0362	15.2375	14.2089	17.9968	28.9206	24.3866	18.8859	21.4545	-0.638197	-0.594675
ENSMUSG00000040387.16	Klhl32	protein_coding	chr4	-	24612554	24851124	TRUE	-1.06846	0.93427	0.844882	0.987516	0.91612	1.32747	1.31866	1.49625	2.64833	-0.604438	-0.616838
ENSMUSG00000036816.4	Atoh7	protein_coding	chr10	+	63099651	63101279	TRUE	-1.07615	0	0.287956	0.152599	0	3.64247	1.25114	0.197268	0.272266	-3.16062	-0.642209
ENSMUSG00000048833.9	Slc39a9	protein_coding	chr12	+	80643883	80683342	TRUE	-1.09071	11.4825	15.1255	11.6125	15.6354	24.8085	23.9985	17.6239	17.7686	-0.643087	-0.54694
ENSMUSG00000030093.7	Wnt7a	protein_coding	chr6	-	91363981	91411363	TRUE	-1.09521	2.74919	2.76491	1.79113	3.3403	4.0894	3.96697	4.27006	5.06342	-0.59851	-0.667567
ENSMUSG00000047844.3	Bex4	protein_coding	chrX	+	136138996	136140443	TRUE	-1.1041	2.84999	4.29459	3.01884	3.78359	6.53798	4.78587	4.74034	7.10866	-0.733551	-0.538114
ENSMUSG00000029596.13	Sdsl	protein_coding	chr5	-	120458186	120472810	TRUE	-1.121	2.20725	1.26796	1.85185	2.57938	2.67909	3.48132	3.87827	3.71041	-0.822095	-0.59323
ENSMUSG00000007837.11	Prrg2	protein_coding	chr7	-	45053584	45062677	TRUE	-1.15146	1.73069	2.77791	3.09768	4.40971	13.2965	3.11926	6.60829	10.6228	-1.54898	-0.516614
ENSMUSG00000058886.9	Deaf1	protein_coding	chr7	-	141297180	141327690	TRUE	-1.1539	17.1399	17.1104	14.8611	16.0656	21.0309	21.8381	29.78	31.6176	-0.63743	-0.717406
ENSMUSG00000049562.6	Ap5b1	protein_coding	chr19	+	5568025	5571261	TRUE	-1.15457	5.5093	6.45125	6.5335	5.61251	10.6361	7.2485	9.24993	15.333	-0.720134	-0.641438
ENSMUSG00000012705.16	Retn	protein_coding	chr8	+	3655770	3660110	TRUE	-1.15808	0.675743	0.607755	0.859803	1.05308	1.29554	4.83244	2.69406	1.09138	-1.36604	-0.621353
ENSMUSG00000029844.9	Hoxa1	protein_coding	chr6	-	52155590	52158317	TRUE	-1.17071	0.756736	0.717767	0.442444	0.564342	1.15813	0.752266	1.47302	1.82125	-1.02577	-0.542616
ENSMUSG00000025370.7	Cdh9	protein_coding	chr15	+	16728756	16857094	TRUE	-1.17349	0.870692	0.662234	1.0079	1.07454	1.34083	1.66445	2.91958	1.46098	-0.728328	-0.537585
ENSMUSG00000047528.13	Flacc1	protein_coding	chr1	-	58646903	58695989	TRUE	-1.18707	0.745366	0.674312	0.962562	0.56562	1.70225	1.45714	1.05026	1.18942	-0.889235	-0.597793
ENSMUSG00000024312.10	Wdr46	protein_coding	chr17	+	33940660	33949697	TRUE	-1.19836	5.32071	4.14466	5.48716	3.71872	8.06289	7.15534	6.51684	8.09052	-0.683919	-0.76702
ENSMUSG00000034551.12	Hdx	protein_coding	chrX	-	111569931	111697079	TRUE	-1.19896	0.913722	1.2967	1.50004	1.01897	1.82188	2.04437	1.9221	2.72408	-0.771274	-0.62734
ENSMUSG00000078889.11	Gm14288	protein_coding	chr2	-	175789357	175801093	TRUE	-1.22969	15.5123	16.382	10.1289	15.5412	19.8695	21.8554	26.1109	36.7636	-0.626941	-0.520566
ENSMUSG00000038112.15	AW551984	protein_coding	chr9	-	39587396	39604403	TRUE	-1.25729	1.57444	1.34331	0.549322	1.41332	2.29068	2.87709	2.0497	3.82475	-0.901782	-0.542957
ENSMUSG00000036186.5	Dipk1b	protein_coding	chr2	+	26628457	26636497	TRUE	-1.28178	8.79452	14.0733	19.5998	15.4073	28.0698	33.0579	24.1309	22.2342	-0.823878	-0.593783
ENSMUSG00000066760.12	Psg16	protein_coding	chr7	+	17074040	17133450	TRUE	-1.29684	0.305218	0.326125	0.277773	0.298964	0.613435	0.427734	0.566141	0.632984	-0.942485	-0.79487
ENSMUSG00000022503.10	Nubp1	protein_coding	chr16	+	10411948	10424428	TRUE	-1.33884	5.84411	5.12827	4.67252	6.85765	9.26236	8.28922	8.98269	11.3469	-0.732581	-0.759648
ENSMUSG00000050071.8	Bex1	protein_coding	chrX	-	136213972	136215513	TRUE	-1.37572	11.9022	7.10866	14.9418	9.54494	26.2226	14.9324	20.9843	26.5389	-1.13748	-0.566797
ENSMUSG00000043157.8	Arl11	protein_coding	chr14	+	61309753	61311936	TRUE	-1.38456	0.401603	0.265375	0.301505	0.36251	1.04388	0.412191	1.04629	1.76626	-1.62526	-0.617035
ENSMUSG00000049411.15	Tmem241	protein_coding	chr18	-	11964450	12121537	TRUE	-1.41533	3.08766	2.72111	2.5454	2.78251	5.56671	4.08127	4.62051	5.87487	-0.885905	-0.871388
ENSMUSG00000028039.11	Efna3	protein_coding	chr3	-	89313899	89322965	TRUE	-1.416	0.544248	0.351227	0.351724	0.193409	0.9052	0.810975	0.606403	1.05683	-1.26394	-0.655081
ENSMUSG00000081984.3	Dnajb3	protein_coding	chr1	-	88204732	88205782	TRUE	-1.41845	0.0726795	0.141702	0.0146481	0.155175	0.214024	0.7712	0.318495	1.0697	-2.24323	-0.52925
ENSMUSG00000089996.6	Tmsb15b2	protein_coding	chrX	-	136955265	136975497	TRUE	-1.42593	11.5142	9.95956	1.21064	7.41978	35.3231	17.9401	21.5595	43.5491	-1.70946	-0.61354
ENSMUSG00000020057.2	Dram1	protein_coding	chr10	-	88322804	88379080	TRUE	-1.43013	0.684456	1.00402	0.61141	0.692464	1.37665	1.23675	1.86563	3.00627	-1.22363	-0.596168
ENSMUSG00000022878.5	Adipoq	protein_coding	chr16	+	23146536	23158028	TRUE	-1.43164	1.46842	2.67626	1.97015	0.428047	3.89685	30.5907	7.0844	5.98189	-1.91981	-0.672076
ENSMUSG00000074155.2	Klk5	protein_coding	chr7	+	43841971	43851181	TRUE	-1.43189	0.383188	0.101178	0.181714	0.170475	0.653785	0.465524	0.474435	0.510082	-1.43239	-0.674197
ENSMUSG00000039904.9	Gpr37	protein_coding	chr6	-	25665878	25690729	TRUE	-1.51484	2.0725	2.41747	1.82188	1.77764	4.94781	5.02251	2.8018	4.55614	-1.28278	-0.768988
ENSMUSG00000103897.1	Pcdhga8	protein_coding	chr18	+	37725706	37841873	TRUE	-1.5332	0.0774635	0.162189	0.402668	0.106412	0.285603	4.25007	2.30239	9.28495	-4.50928	-0.784032
ENSMUSG00000030452.16	Nipa2	protein_coding	chr7	-	55931287	55962476	TRUE	-1.55556	10.972	12.5768	12.9423	14.2939	24.4413	20.53	23.104	19.7158	-0.773405	-0.960885
ENSMUSG00000028980.14	H6pd	protein_coding	chr4	-	149979475	150009023	TRUE	-1.86933	4.24164	3.98028	5.33361	5.19089	8.07479	13.2279	10.5876	9.38425	-1.08064	-0.833371
ENSMUSG00000030747.5	Dgat2	protein_coding	chr7	-	99153658	99182719	TRUE	-1.88284	1.8567	2.23081	2.77228	2.60708	5.6088	6.78471	5.43835	4.30278	-1.18788	-0.897274
ENSMUSG00000019832.5	Rab32	protein_coding	chr10	-	10545002	10558265	TRUE	-2.12969	1.06805	1.16148	1.44754	1.13819	3.75479	3.53495	2.60057	2.84999	-1.46527	-0.962395
ENSMUSG00000000296.8	Tpd52l1	protein_coding	chr10	-	31332376	31445958	TRUE	-2.66629	0.561216	0.723776	0.381856	0.392126	1.8567	4.16473	2.21097	2.68954	-2.33779	-0.825442
